# *TCF4* trinucleotide repeat expansions and UV irradiation increase susceptibility to ferroptosis in Fuchs endothelial corneal dystrophy

**DOI:** 10.1101/2022.06.27.497862

**Authors:** Sanjib Saha, Jessica M. Skeie, Gregory A. Schmidt, Tim Eggleston, Hanna Shevalye, Christopher S. Sales, Pornpoj Phruttiwanichakun, Apurva Dusane, Matthew G. Field, Tommy A. Rinkoski, Michael P. Fautsch, Keith H. Baratz, Madhuparna Roy, Albert S. Jun, Aliasger K. Salem, Mark A. Greiner

## Abstract

Fuchs endothelial corneal dystrophy (FECD), the leading indication for corneal transplantation in the U.S., causes loss of corneal endothelial cells (CECs) and corneal edema leading to vision loss. FECD pathogenesis is linked to impaired response to oxidative stress and environmental ultraviolet A (UVA) exposure. Although UVA is known to cause nonapoptotic oxidative cell death resulting from iron-mediated lipid peroxidation, ferroptosis has not been characterized in FECD. We investigated the roles of genetic background and UVA exposure in causing CEC degeneration in FECD. Using ungenotyped FECD patient surgical samples, we found increased levels of cytosolic ferrous iron (Fe^2+^) and lipid peroxidation in end-stage diseased tissues compared with healthy controls. Using immortalized and primary cell cultures modeling the *TCF4* intronic trinucleotide repeat expansion genotype, we found altered gene and protein expression involved in ferroptosis compared to controls including elevated levels of Fe^2+^, basal lipid peroxidation, and the ferroptosis-specific marker transferrin receptor 1. Increased cytosolic Fe^2+^ levels were detected after physiologically relevant doses of UVA exposure, indicating a role for ferroptosis in FECD disease progression. Cultured cells were more prone to ferroptosis induced by RSL3 and UVA than controls, indicating ferroptosis susceptibility is increased by both FECD genetic background and UVA. Finally, cell death was preventable after RSL3 induced ferroptosis using solubilized ubiquinol, indicating a role for anti-ferroptosis therapies in FECD. This investigation demonstrates that genetic background and UVA exposure contribute to iron-mediated lipid peroxidation and cell death in FECD, and provides the basis for future investigations of ferroptosis-mediated disease progression in FECD.
