## Supplementary material for "*TCF4* trinucleotide repeat expansions and UV irradiation increase susceptibility to ferroptosis in Fuchs endothelial corneal dystrophy": STable 6

© 2000-2021 QIAGEN. All rights reserved.
Ingenuity Canonical Pathways	-log(p-value)	Ratio	z-score	Molecules
Remodeling of Epithelial Adherens Junctions	2.69E01	3.82E-01	NaN	ACTA1,ACTA2,ACTB,ACTC1,ACTG1,ACTG2,ACTN4,ARPC3,CDH1,CTNNA1,IQGAP1,NME1,RAB7A,TUBA1A,TUBA1B,TUBA1C,TUBA4A,TUBA8,TUBB,TUBB2A,TUBB2B,TUBB3,TUBB4A,TUBB4B,TUBB6,VCL
Germ Cell-Sertoli Cell Junction Signaling	2.32E01	1.93E-01	NaN	A2M,ACTA1,ACTA2,ACTB,ACTC1,ACTG1,ACTG2,ACTN4,CDH1,CDH2,CFL1,CFL2,CTNNA1,GSN,IQGAP1,RAC1,RAC2,RAC3,RAP1A,RAP1B,TUBA1A,TUBA1B,TUBA1C,TUBA4A,TUBA8,TUBB,TUBB2A,TUBB2B,TUBB3,TUBB4A,TUBB4B,TUBB6,VCL
Acute Phase Response Signaling	2.1E01	1.73E-01	NaN	A2M,AGT,AHSG,ALB,AMBP,APOA1,APOA2,APOH,C1S,C2,C3,C4A/C4B,C9,CFB,CP,CRP,F2,HPX,HRG,ITIH4,PLG,RAP1A,RAP1B,RBP3,SAA1,SERPINA1,SERPINA3,SERPIND1,SERPINF1,SERPING1,TF,TTR
LXR/RXR Activation	1.83E01	2.03E-01	NaN	AGT,AHSG,ALB,AMBP,APOA1,APOA2,APOA4,APOE,APOH,C3,C4A/C4B,C9,CLU,ECHS1,GC,HPX,ITIH4,KNG1,LYZ,SAA1,SERPINA1,SERPINF1,TF,TTR,VTN
FXR/RXR Activation	1.69E01	1.9E-01	NaN	AGT,AHSG,ALB,AMBP,APOA1,APOA2,APOA4,APOE,APOH,C3,C4A/C4B,C9,CLU,FETUB,GC,HPX,ITIH4,KNG1,SAA1,SERPINA1,SERPINF1,TF,TTR,VTN
Phagosome Maturation	1.55E01	1.57E-01	NaN	CALR,CANX,CTSD,CTSG,MPO,NAPA,PRDX1,PRDX2,RAB7A,RAC1,RAC2,RAC3,STX1B,TUBA1A,TUBA1B,TUBA1C,TUBA4A,TUBA8,TUBB,TUBB2A,TUBB2B,TUBB3,TUBB4A,TUBB4B,TUBB6
EIF2 Signaling	1.46E01	1.25E-01	NaN	ACTA1,ACTA2,ACTB,ACTC1,ACTG2,EIF3F,EIF4A1,EIF4A2,HNRNPA1,HSPA5,RAP1A,RAP1B,RPL13A,RPL15,RPL26,RPL26L1,RPL27,RPL3,RPL36,RPLP0,RPS24,RPS27,RPS27A,RPS4X,RPS4Y1,RPS6,RPS9,UBA52
Sertoli Cell-Sertoli Cell Junction Signaling	1.37E01	1.26E-01	NaN	A2M,ACTA1,ACTA2,ACTB,ACTC1,ACTG1,ACTG2,ACTN4,CDH1,CTNNA1,RAC1,RAP1A,RAP1B,TUBA1A,TUBA1B,TUBA1C,TUBA4A,TUBA8,TUBB,TUBB2A,TUBB2B,TUBB3,TUBB4A,TUBB4B,TUBB6,VCL
Clathrin-mediated Endocytosis Signaling	1.35E01	1.3E-01	NaN	ACTA1,ACTA2,ACTB,ACTC1,ACTG1,ACTG2,ALB,APOA1,APOA2,APOA4,APOE,ARPC3,CLTCL1,CLU,F2,HSPA8,LYZ,RAB7A,RAC1,RPS27A,SERPINA1,TF,UBA52,UBB,UBC
Coronavirus Replication Pathway	1.33E01	3.11E-01	NaN	COPA,HNRNPA1,TUBA1A,TUBA1B,TUBA1C,TUBA4A,TUBA8,TUBB,TUBB2A,TUBB2B,TUBB3,TUBB4A,TUBB4B,TUBB6
Ferroptosis Signaling Pathway	1.22E01	1.52E-01	NaN	ALOX12,ARF1,ARF3,ARF4,H2AC20,H2AC21,H2AX,H2AZ1,H2AZ2,H2BC1,H2BC12,H2BC15,H2BC17,H2BC5,H2BU1,HSPB1,RAP1A,RAP1B,TF,VDAC2
Actin Cytoskeleton Signaling	1.19E01	1.06E-01	NaN	ACTA1,ACTA2,ACTB,ACTC1,ACTG1,ACTG2,ACTN4,ARPC3,CFL1,CFL2,EZR,F2,FLNA,GSN,IQGAP1,KNG1,MSN,MYH14,RAC1,RAC2,RAC3,RAP1A,RAP1B,RDX,TTN,VCL
Complement System	1.03E01	2.97E-01	NaN	C1S,C2,C3,C4A/C4B,C8B,C9,CFB,CFD,CFH,CFI,SERPING1
Sirtuin Signaling Pathway	1.02E01	8.9E-02	NaN	ATP5F1B,CDH1,GLUD1,GOT2,H1-1,H1-2,H1-3,H1-4,H1-5,H1-6,H3-3A/H3-3B,H3-4,LDHA,NDRG1,NDUFB4,PGK1,SLC25A4,SLC25A5,SLC25A6,TUBA1A,TUBA1B,TUBA1C,TUBA4A,TUBA8,UQCRFS1,VDAC2
14-3-3-mediated Signaling	9.58E00	1.34E-01	NaN	RAP1A,RAP1B,SNCA,TUBA1A,TUBA1B,TUBA1C,TUBA4A,TUBA8,TUBB,TUBB2A,TUBB2B,TUBB3,TUBB4A,TUBB4B,TUBB6,YWHAH,YWHAZ
Integrin Signaling	9.16E00	9.86E-02	NaN	ACTA1,ACTA2,ACTB,ACTC1,ACTG1,ACTG2,ACTN4,ARF1,ARF3,ARF4,ARPC3,CAPN1,CAPNS1,GSN,RAC1,RAC2,RAC3,RAP1A,RAP1B,TTN,VCL
Glycolysis I	9.03E00	3.33E-01	NaN	ALDOA,ALDOC,ENO1,ENO3,GAPDH,GPI,PGK1,PKM,TPI1
Gap Junction Signaling	8.93E00	1.01E-01	NaN	ACTA1,ACTA2,ACTB,ACTC1,ACTG1,ACTG2,RAP1A,RAP1B,TUBA1A,TUBA1B,TUBA1C,TUBA4A,TUBA8,TUBB,TUBB2A,TUBB2B,TUBB3,TUBB4A,TUBB4B,TUBB6
Agrin Interactions at Neuromuscular Junction	8.18E00	1.71E-01	NaN	ACTA1,ACTA2,ACTB,ACTC1,ACTG1,ACTG2,AGRN,RAC1,RAC2,RAC3,RAP1A,RAP1B
ILK Signaling	8.15E00	9.6E-02	NaN	ACTA1,ACTA2,ACTB,ACTC1,ACTG1,ACTG2,ACTN4,CDH1,CFL1,CFL2,DSP,FLNA,FLNC,MYH14,PPP2R1A,RAC1,RAC2,RAC3,VCL
Virus Entry via Endocytic Pathways	8.03E00	1.35E-01	NaN	ACTA1,ACTA2,ACTB,ACTC1,ACTG1,ACTG2,CLTCL1,FLNA,FLNC,RAC1,RAC2,RAC3,RAP1A,RAP1B
Coagulation System	7.91E00	2.57E-01	NaN	A2M,F2,F5,KNG1,PLG,SERPINA1,SERPINA5,SERPINC1,SERPIND1
RHOGDI Signaling	7.56E00	8.84E-02	NaN	ACTA1,ACTA2,ACTB,ACTC1,ACTG1,ACTG2,ARPC3,CDH1,CDH2,CFL1,CFL2,EZR,GNB4,MSN,MYH14,RAC1,RAC2,RAC3,RDX
Granzyme A Signaling	7.49E00	3.68E-01	NaN	H1-1,H1-2,H1-3,H1-4,H1-5,H1-6,NME1
Leukocyte Extravasation Signaling	6.81E00	8.81E-02	NaN	ACTA1,ACTA2,ACTB,ACTC1,ACTG1,ACTG2,ACTN4,CTNNA1,EZR,MSN,RAC1,RAC2,RAP1A,RAP1B,RDX,TIMP1,VCL
Gluconeogenesis I	6.42E00	2.69E-01	NaN	ALDOA,ALDOC,ENO1,ENO3,GAPDH,GPI,PGK1
RHOA Signaling	6.2E00	1.05E-01	NaN	ACTA1,ACTA2,ACTB,ACTC1,ACTG1,ACTG2,ARPC3,CFL1,CFL2,EZR,MSN,RDX,TTN
Glucocorticoid Receptor Signaling	6.17E00	5.16E-02	NaN	A2M,ACTB,AGT,ATP5F1B,H3-3A/H3-3B,H3-4,HSP90AB1,HSP90B1,HSPA5,HSPA8,KRT13,KRT23,KRT31,KRT33A,KRT33B,KRT34,KRT40,KRT5,KRT6A,KRT6B,KRT6C,KRT8,KRT9,NDUFB4,PLA2G2A,RAC1,RAP1A,RAP1B,UQCRFS1,YWHAH
Production of Nitric Oxide and Reactive Oxygen Species in Macrophages	6.15E00	8.38E-02	NaN	ALB,APOA1,APOA2,APOA4,APOE,CAT,CLU,LYZ,MPO,PPP2R1A,RAC1,RAC2,RAC3,RAP1A,RAP1B,SERPINA1
Signaling by Rho Family GTPases	6.07E00	7.09E-02	NaN	ACTA1,ACTA2,ACTB,ACTC1,ACTG1,ACTG2,ARPC3,CDH1,CDH2,CFL1,CFL2,EZR,GNB4,IQGAP1,MSN,RAC1,RAC2,RAC3,RDX
Paxillin Signaling	6.04E00	1.11E-01	NaN	ACTA1,ACTA2,ACTB,ACTC1,ACTG1,ACTG2,ACTN4,ARF1,RAC1,RAP1A,RAP1B,VCL
NAD Signaling Pathway	5.98E00	9.27E-02	NaN	H1-1,H1-2,H1-3,H1-4,H1-5,H1-6,H2BC1,H2BC12,H2BC15,H2BC17,H2BC5,H2BU1,HSPD1,LDHA
Caveolar-mediated Endocytosis Signaling	5.86E00	1.33E-01	NaN	ACTA1,ACTA2,ACTB,ACTC1,ACTG1,ACTG2,ALB,COPA,FLNA,FLNC
Fcγ Receptor-mediated Phagocytosis in Macrophages and Monocytes	5.82E00	1.17E-01	NaN	ACTA1,ACTA2,ACTB,ACTC1,ACTG1,ACTG2,ARPC3,EZR,RAC1,RAC2,RAC3
Epithelial Adherens Junction Signaling	5.78E00	8.92E-02	NaN	ARPC3,CDH1,CDH2,CFL1,CFL2,CTNNA1,IQGAP1,PPP2R1A,RAC1,RAP1A,RAP1B,VCL,YWHAH,YWHAZ
FAK Signaling	5.67E00	1.03E-01	NaN	ACTA1,ACTA2,ACTB,ACTC1,ACTG1,ACTG2,CAPN1,CAPNS1,RAC1,RAP1A,RAP1B,VCL
NRF2-mediated Oxidative Stress Response	5.56E00	7.17E-02	NaN	ACTA1,ACTA2,ACTB,ACTC1,ACTG1,ACTG2,CAT,DNAJB1,GSTP1,HSP90AB1,HSP90B1,PPIB,PRDX1,RAP1A,RAP1B,TXN,UBB
Neuroprotective Role of THOP1 in Alzheimer's Disease	5.56E00	1E-01	NaN	AGT,CFD,CTSG,KLK1,KNG1,PLG,PRSS1,PRSS2,PRSS8,PRTN3,SERPINA3,TPP1
mTOR Signaling	5.55E00	7.55E-02	NaN	EIF3F,EIF4A1,EIF4A2,PPP2R1A,RAC1,RAC2,RAC3,RAP1A,RAP1B,RPS24,RPS27,RPS27A,RPS4X,RPS4Y1,RPS6,RPS9
Huntington's Disease Signaling	5.16E00	6.41E-02	NaN	ATP5F1B,CAPN1,CAPNS1,CLTCL1,CTSD,CYCS,DNAJB1,GNB4,HSPA5,HSPA8,NAPA,PSMA8,RPS27A,SNCA,STX1B,UBA52,UBB,UBC
B Cell Receptor Signaling	5.02E00	4.61E-02	NaN	CALM1 (includes others),CFL1,CFL2,IGHA1,IGHA2,IGHG1,IGHG2,IGHG3,IGHG4,IGHV1-2,IGHV1-45,IGHV1-69,IGHV1-69-2,IGHV1-69D,IGHV4-4,IGHV5-51,IGKC,IGKJ4,IGKV3D-20,IGLV1-44,IGLV1-47,IGLV3-12,IGLV3-9,IGLV6-57,IGLV8-61,RAC1,RAC2,RAP1A,RAP1B
Regulation of Actin-based Motility by Rho	4.92E00	9.48E-02	NaN	ACTA1,ACTA2,ACTB,ACTC1,ACTG2,ARPC3,CFL1,GSN,RAC1,RAC2,RAC3
VEGF Signaling	4.76E00	1.01E-01	NaN	ACTA1,ACTA2,ACTB,ACTC1,ACTG1,ACTG2,ACTN4,RAP1A,RAP1B,VCL
IL-15 Signaling	4.6E00	4.73E-02	NaN	IGHA1,IGHA2,IGHG1,IGHG2,IGHG3,IGHG4,IGHV1-2,IGHV1-45,IGHV1-69,IGHV1-69-2,IGHV1-69D,IGHV4-4,IGHV5-51,IGKC,IGKJ4,IGKV3D-20,IGLV1-44,IGLV1-47,IGLV3-12,IGLV3-9,IGLV6-57,IGLV8-61,RAC3,RAP1A,RAP1B
Tight Junction Signaling	4.47E00	7.3E-02	NaN	ACTA1,ACTA2,ACTB,ACTC1,ACTG1,ACTG2,CTNNA1,MYH14,NAPA,PPP2R1A,RAC1,STX1B,VCL
Regulation of eIF4 and p70S6K Signaling	4.45E00	7.26E-02	NaN	EIF3F,EIF4A1,EIF4A2,PPP2R1A,RAP1A,RAP1B,RPS24,RPS27,RPS27A,RPS4X,RPS4Y1,RPS6,RPS9
HIF1α Signaling	4.38E00	6.73E-02	NaN	GPI,HSPA5,HSPA8,LDHA,PKM,RAC1,RAC2,RAC3,RAN,RAP1A,RAP1B,RORC,RPS6,TF
Glioma Invasiveness Signaling	4.18E00	1.1E-01	NaN	PLG,RAC1,RAC2,RAC3,RAP1A,RAP1B,TIMP1,VTN
Death Receptor Signaling	4.09E00	9.38E-02	NaN	ACTA1,ACTA2,ACTB,ACTC1,ACTG1,ACTG2,CYCS,HSPB1,LMNA
MSP-RON Signaling Pathway	3.99E00	1.21E-01	NaN	ACTA1,ACTA2,ACTB,ACTC1,ACTG1,ACTG2,KLK1
Mechanisms of Viral Exit from Host Cells	3.96E00	1.46E-01	NaN	ACTA1,ACTA2,ACTB,ACTC1,ACTG1,ACTG2
Pyruvate Fermentation to Lactate	3.9E00	5E-01	NaN	LDHA,LDHAL6A,LDHAL6B
Atherosclerosis Signaling	3.73E00	7.63E-02	NaN	ALB,ALOX12,APOA1,APOA2,APOA4,APOE,CLU,LYZ,PLA2G2A,SERPINA1
IL-12 Signaling and Production in Macrophages	3.6E00	7.35E-02	NaN	ALB,ALOX12,APOA1,APOA2,APOA4,APOE,CLU,LYZ,RAB7A,SERPINA1
Systemic Lupus Erythematosus In B Cell Signaling Pathway	3.57E00	3.87E-02	NaN	CALM1 (includes others),IGHA1,IGHA2,IGHG1,IGHG2,IGHG3,IGHG4,IGHV1-2,IGHV1-45,IGHV1-69,IGHV1-69-2,IGHV1-69D,IGHV4-4,IGHV5-51,IGKC,IGKJ4,IGKV3D-20,IGLV1-44,IGLV1-47,IGLV3-12,IGLV3-9,IGLV6-57,IGLV8-61,RAC1,RAC2,RAC3,RAP1A,RAP1B
Axonal Guidance Signaling	3.57E00	4.33E-02	NaN	ARPC3,CFL1,CFL2,GNB4,MICAL1,RAC1,RAC2,RAC3,RAP1A,RAP1B,TUBA1A,TUBA1B,TUBA1C,TUBA4A,TUBA8,TUBB,TUBB2A,TUBB2B,TUBB3,TUBB4A,TUBB4B,TUBB6
Unfolded protein response	3.53E00	8.89E-02	NaN	CALR,CANX,DNAJB1,HSP90B1,HSPA5,HSPA8,P4HB,PDIA6
Isoleucine Degradation I	3.52E00	2.22E-01	NaN	DLD,ECHS1,HSD17B4,TUBA8
Synaptogenesis Signaling Pathway	3.49E00	5.1E-02	NaN	APOE,ARPC3,CALM1 (includes others),CDH1,CDH2,CFL1,HSPA8,NAPA,RAC1,RAP1A,RAP1B,SNCA,SNCB,STX1B,STXBP1,THBS1
Ephrin B Signaling	3.39E00	9.72E-02	NaN	CAP1,CFL1,CFL2,GNB4,RAC1,RAC2,RAC3
Coronavirus Pathogenesis Pathway	3.32E00	5.91E-02	NaN	AGT,EEF1A1,EEF1A2,KNG1,RAB7A,RPS24,RPS27,RPS27A,RPS4X,RPS4Y1,RPS6,RPS9
Dilated Cardiomyopathy Signaling Pathway	3.3E00	6.76E-02	NaN	ACTA1,ACTA2,ACTB,ACTC1,ACTG1,ACTG2,LMNA,MYH14,TPM1,TTN
Valine Degradation I	3.25E00	1.9E-01	NaN	DLD,ECHS1,HSD17B4,TUBA8
Primary Immunodeficiency Signaling	3.21E00	1.07E-01	NaN	IGHA1,IGHG1,IGHG2,IGHG3,IGHG4,IGKC
Renal Cell Carcinoma Signaling	3.12E00	8.75E-02	NaN	RAC1,RAP1A,RAP1B,RPS27A,UBA52,UBB,UBC
ERK/MAPK Signaling	3.12E00	5.61E-02	NaN	H3-3A/H3-3B,H3-4,HSPB1,PLA2G2A,PPP2R1A,RAC1,RAC2,RAC3,RAP1A,RAP1B,YWHAH,YWHAZ
Calcium Signaling	3.08E00	5.56E-02	NaN	ACTA1,ACTA2,ACTC1,CALM1 (includes others),CALR,MYH14,RAP1A,RAP1B,TPM1,TPM2,TPM3,TPM4
p70S6K Signaling	3.05E00	6.82E-02	NaN	AGT,EEF2,F2,PPP2R1A,RAP1A,RAP1B,RPS6,YWHAH,YWHAZ
Sucrose Degradation V (Mammalian)	3.01E00	2.73E-01	NaN	ALDOA,ALDOC,TPI1
Pentose Phosphate Pathway	3.01E00	2.73E-01	NaN	PGD,TALDO1,TKT
Intrinsic Prothrombin Activation Pathway	2.96E00	1.19E-01	NaN	F2,F5,KLK1,KNG1,SERPINC1
RAC Signaling	2.92E00	6.52E-02	NaN	ARPC3,CFL1,CFL2,IQGAP1,RAC1,RAC2,RAC3,RAP1A,RAP1B
Regulation of Cellular Mechanics by Calpain Protease	2.84E00	7.87E-02	NaN	ACTN4,CAPN1,CAPNS1,EZR,RAP1A,RAP1B,VCL
Mitochondrial Dysfunction	2.82E00	5.85E-02	NaN	ATP5F1B,ATP5PO,CAT,CYCS,GPD2,NDUFB4,SNCA,UQCRC1,UQCRFS1,VDAC2
Role of Tissue Factor in Cancer	2.8E00	6.9E-02	NaN	CFL1,CFL2,F2,P4HB,PDIA6,RAC1,RAP1A,RAP1B
Apelin Adipocyte Signaling Pathway	2.79E00	7.69E-02	NaN	CAT,GPX3,GPX6,GSTP1,RAC1,RAC2,RAC3
WNT/β-catenin Signaling	2.78E00	5.78E-02	NaN	CDH1,CDH2,DKK3,PPP2R1A,RPS27A,SOX5,UBA52,UBB,UBC,WIF1
Protein Kinase A Signaling	2.72E00	4.18E-02	NaN	CALM1 (includes others),FLNA,FLNC,GNB4,H1-1,H1-2,H1-3,H1-4,H1-5,H1-6,H3-3A/H3-3B,H3-4,RAP1A,RAP1B,TTN,YWHAH,YWHAZ
Cellular Effects of Sildenafil (Viagra)	2.69E00	6.04E-02	NaN	ACTA1,ACTA2,ACTB,ACTC1,ACTG1,ACTG2,CALM1 (includes others),MYH14,PABPC4
2-ketoglutarate Dehydrogenase Complex	2.69E00	5E-01	NaN	DLD,DLST
IL-8 Signaling	2.65E00	5.21E-02	NaN	AZU1,CDH1,DEFA1 (includes others),GNB4,IQGAP1,MPO,RAC1,RAC2,RAC3,RAP1A,RAP1B
Necroptosis Signaling Pathway	2.53E00	5.73E-02	NaN	CAPN1,CAPNS1,GLUD1,PLA2G2A,SLC25A4,SLC25A5,SLC25A6,UBC,VDAC2
Extrinsic Prothrombin Activation Pathway	2.51E00	1.88E-01	NaN	F2,F5,SERPINC1
fMLP Signaling in Neutrophils	2.47E00	6.11E-02	NaN	ARPC3,CALM1 (includes others),GNB4,RAC1,RAC2,RAC3,RAP1A,RAP1B
Maturity Onset Diabetes of Young (MODY) Signaling	2.46E00	7.69E-02	NaN	APOA1,APOA2,APOA4,APOE,APOH,GAPDH
Pulmonary Fibrosis Idiopathic Signaling Pathway	2.44E00	4.29E-02	NaN	ACTA1,ACTA2,ACTB,ACTC1,ACTG1,ACTG2,CDH1,CDH2,COL9A2,F2,PLG,RAP1A,RAP1B,THBS1
CCR3 Signaling in Eosinophils	2.39E00	5.93E-02	NaN	CALM1 (includes others),CFL1,CFL2,GNB4,PLA2G2A,RAC1,RAP1A,RAP1B
Pentose Phosphate Pathway (Non-oxidative Branch)	2.3E00	3.33E-01	NaN	TALDO1,TKT
Hereditary Breast Cancer Signaling	2.26E00	5.63E-02	NaN	ACTB,H2AX,RAP1A,RAP1B,RPS27A,UBA52,UBB,UBC
Semaphorin Signaling in Neurons	2.21E00	8.06E-02	NaN	CFL1,CFL2,RAC1,RAC2,RAC3
Endoplasmic Reticulum Stress Pathway	2.17E00	1.43E-01	NaN	CALR,HSP90B1,HSPA5
Crosstalk between Dendritic Cells and Natural Killer Cells	2.13E00	6.59E-02	NaN	ACTA1,ACTA2,ACTB,ACTC1,ACTG1,ACTG2
Agranulocyte Adhesion and Diapedesis	2.13E00	4.67E-02	NaN	ACTA1,ACTA2,ACTB,ACTC1,ACTG1,ACTG2,EZR,MSN,MYH14,RDX
Mitotic Roles of Polo-Like Kinase	2.1E00	7.58E-02	NaN	CAPN1,HSP90AB1,HSP90B1,PPP2R1A,SLK
Actin Nucleation by ARP-WASP Complex	2.09E00	6.45E-02	NaN	ARPC3,RAC1,RAC2,RAC3,RAP1A,RAP1B
TCA Cycle II (Eukaryotic)	2.06E00	1.3E-01	NaN	CS,DLD,DLST
Role of Macrophages, Fibroblasts and Endothelial Cells in Rheumatoid Arthritis	2.04E00	3.99E-02	NaN	CALM1 (includes others),DKK3,IGHG1,IGHG2,IGHG3,IGHG4,IGKC,PRSS1,PRSS2,RAC1,RAP1A,RAP1B,WIF1
Reelin Signaling in Neurons	2.01E00	5.56E-02	NaN	APOE,ARPC3,CDH2,CFL1,RAC1,RAP1A,RAP1B
Aldosterone Signaling in Epithelial Cells	1.9E00	4.88E-02	NaN	AHCY,DNAJB1,HSP90AB1,HSP90B1,HSPA5,HSPA8,HSPB1,HSPD1
Sumoylation Pathway	1.88E00	5.83E-02	NaN	CDH1,RAC1,RAC2,RAC3,RAN,SNCA
Natural Killer Cell Signaling	1.88E00	4.52E-02	NaN	CFL1,CFL2,HSPA5,HSPA8,RAC1,RAC2,RAC3,RAP1A,RAP1B
Apoptosis Signaling	1.86E00	5.77E-02	NaN	CAPN1,CAPNS1,CYCS,LMNA,RAP1A,RAP1B
Ephrin Receptor Signaling	1.85E00	4.48E-02	NaN	ARPC3,CFL1,CFL2,GNB4,RAC1,RAC2,RAC3,RAP1A,RAP1B
Glutathione Redox Reactions I	1.82E00	1.07E-01	NaN	GPX3,GPX6,GSTP1
Protein Ubiquitination Pathway	1.82E00	4E-02	NaN	DNAJB1,HSP90AB1,HSP90B1,HSPA5,HSPA8,HSPB1,HSPD1,RPS27A,UBA52,UBB,UBC
MSP-RON Signaling In Cancer Cells Pathway	1.81E00	5.07E-02	NaN	ACTA2,FLNA,KLK1,RAP1A,RAP1B,YWHAH,YWHAZ
Telomerase Signaling	1.81E00	5.61E-02	NaN	HSP90AB1,HSP90B1,PPP2R1A,RAP1A,RAP1B,TPP1
Methylglyoxal Degradation III	1.78E00	1.03E-01	NaN	AKR1C1/AKR1C2,AKR1C3,PTGR1
Breast Cancer Regulation by Stathmin1	1.77E00	3.21E-02	NaN	GNB4,PPP2R1A,RAC1,RAC2,RAC3,RAP1A,RAP1B,TUBA1A,TUBA1B,TUBA1C,TUBA4A,TUBA8,TUBB,TUBB2A,TUBB2B,TUBB3,TUBB4A,TUBB4B,TUBB6
Oxidative Phosphorylation	1.74E00	5.41E-02	NaN	ATP5F1B,ATP5PO,CYCS,NDUFB4,UQCRC1,UQCRFS1
Melatonin Degradation III	1.73E00	1E00	NaN	MPO
Glutamate Removal from Folates	1.73E00	1E00	NaN	GGH
Fc Epsilon RI Signaling	1.62E00	5.08E-02	NaN	PLA2G2A,RAC1,RAC2,RAC3,RAP1A,RAP1B
Endometrial Cancer Signaling	1.58E00	6.67E-02	NaN	CDH1,CTNNA1,RAP1A,RAP1B
SPINK1 Pancreatic Cancer Pathway	1.58E00	6.67E-02	NaN	CPE,KLK1,PRSS1,PRSS2
Ceramide Signaling	1.56E00	5.56E-02	NaN	CTSD,CYCS,PPP2R1A,RAP1A,RAP1B
Fatty Acid β-oxidation I	1.53E00	8.33E-02	NaN	ECHS1,HSD17B4,TUBA8
Endocannabinoid Developing Neuron Pathway	1.51E00	4.8E-02	NaN	GNB4,RAC1,RAC2,RAC3,RAP1A,RAP1B
PPARα/RXRα Activation	1.5E00	4.1E-02	NaN	APOA1,APOA2,GOT2,GPD2,HSP90AB1,HSP90B1,RAP1A,RAP1B
Induction of Apoptosis by HIV1	1.47E00	6.15E-02	NaN	CYCS,SLC25A4,SLC25A5,SLC25A6
Superpathway of Methionine Degradation	1.47E00	7.89E-02	NaN	AHCY,DLD,GOT2
Parkinson's Signaling	1.45E00	1.25E-01	NaN	CYCS,SNCA
Thyroid Hormone Biosynthesis	1.43E00	5E-01	NaN	CTSD
Glutamate Biosynthesis II	1.43E00	5E-01	NaN	GLUD1
Glutamate Degradation X	1.43E00	5E-01	NaN	GLUD1
Eicosanoid Signaling	1.41E00	5.88E-02	NaN	AKR1C3,ALOX12,PLA2G2A,PTGDS
GABA Receptor Signaling	1.4E00	4.51E-02	NaN	ALDH9A1,GNB4,RPS27A,UBA52,UBB,UBC
SPINK1 General Cancer Pathway	1.39E00	5.8E-02	NaN	PRSS1,PRSS2,RAP1A,RAP1B
Bile Acid Biosynthesis, Neutral Pathway	1.36E00	1.11E-01	NaN	AKR1C1/AKR1C2,AKR1C3
IGF-1 Signaling	1.33E00	4.81E-02	NaN	IGFBP6,RAP1A,RAP1B,YWHAH,YWHAZ
ERK5 Signaling	1.33E00	5.56E-02	NaN	RAP1A,RAP1B,YWHAH,YWHAZ
Oncostatin M Signaling	1.33E00	6.98E-02	NaN	CHI3L1,RAP1A,RAP1B
Wound Healing Signaling Pathway	1.31E00	3.57E-02	NaN	ACTA2,COL9A2,F2,KRT6A,KRT6B,KRT6C,RAC1,RAP1A,RAP1B
Hypoxia Signaling in the Cardiovascular System	1.3E00	5.41E-02	NaN	HSP90AB1,HSP90B1,LDHA,P4HB
Estrogen Biosynthesis	1.28E00	6.67E-02	NaN	AKR1C1/AKR1C2,AKR1C3,HSD17B4
Macropinocytosis Signaling	1.26E00	5.26E-02	NaN	ACTN4,RAC1,RAP1A,RAP1B
L-carnitine Biosynthesis	1.26E00	3.33E-01	NaN	ALDH9A1
Diphthamide Biosynthesis	1.26E00	3.33E-01	NaN	EEF2
NADH Repair	1.26E00	3.33E-01	NaN	GAPDH
Glycerol-3-phosphate Shuttle	1.26E00	3.33E-01	NaN	GPD2
Adenine and Adenosine Salvage I	1.26E00	3.33E-01	NaN	APRT
Glutamate Degradation II	1.26E00	3.33E-01	NaN	GOT2
Aspartate Biosynthesis	1.26E00	3.33E-01	NaN	GOT2
nNOS Signaling in Neurons	1.24E00	6.38E-02	NaN	CALM1 (includes others),CAPN1,CAPNS1
Ephrin A Signaling	1.24E00	6.38E-02	NaN	CFL1,CFL2,RAC1
Kinetochore Metaphase Signaling Pathway	1.24E00	4.5E-02	NaN	H2AC20,H2AC21,H2AX,H2AZ1,H2AZ2
Glutaryl-CoA Degradation	1.23E00	9.52E-02	NaN	HSD17B4,TUBA8
Toll-like Receptor Signaling	1.23E00	5.13E-02	NaN	RPS27A,UBA52,UBB,UBC
Prostate Cancer Signaling	1.22E00	4.46E-02	NaN	GSTP1,HSP90AB1,HSP90B1,RAP1A,RAP1B
Estrogen-Dependent Breast Cancer Signaling	1.21E00	5.06E-02	NaN	AKR1C1/AKR1C2,HSD17B4,RAP1A,RAP1B
The Visual Cycle	1.2E00	9.09E-02	NaN	AKR1C3,RBP3
Chemokine Signaling	1.2E00	5E-02	NaN	CALM1 (includes others),CFL1,RAP1A,RAP1B
Phagosome Formation	1.2E00	2.75E-02	NaN	ARPC3,C3,CFL1,CFL2,IGHA1,IGHG1,IGHG2,IGHG3,IGHG4,IGKC,MYH14,PLA2G2A,RAC1,RAC2,RAC3,RAP1A,RAP1B,TTN,VTN
PTEN Signaling	1.19E00	4E-02	NaN	RAC1,RAC2,RAC3,RAP1A,RAP1B,YWHAH
Amyotrophic Lateral Sclerosis Signaling	1.18E00	4.35E-02	NaN	CAPN1,CAPNS1,CAT,CYCS,RAC1
BEX2 Signaling Pathway	1.18E00	4.94E-02	NaN	CDH2,KLK1,PPP2R1A,SPP1
Melanoma Signaling	1.17E00	6E-02	NaN	CDH1,RAP1A,RAP1B
Pyrimidine Deoxyribonucleotides De Novo Biosynthesis I	1.16E00	8.7E-02	NaN	NME1,NME2
Neuregulin Signaling	1.16E00	4.27E-02	NaN	HSP90AB1,HSP90B1,RAP1A,RAP1B,RPS6
Airway Pathology in Chronic Obstructive Pulmonary Disease	1.14E00	4.24E-02	NaN	AMBP,CTSG,MPO,PRTN3,PTGDS
PAK Signaling	1.14E00	4.24E-02	NaN	CFL1,CFL2,RAC1,RAP1A,RAP1B
Branched-chain α-keto acid Dehydrogenase Complex	1.14E00	2.5E-01	NaN	DLD
L-cysteine Degradation I	1.14E00	2.5E-01	NaN	GOT2
N-acetylglucosamine Degradation II	1.14E00	2.5E-01	NaN	NAGK
PEDF Signaling	1.13E00	4.76E-02	NaN	RAC1,RAP1A,RAP1B,SERPINF1
BAG2 Signaling Pathway	1.13E00	4.76E-02	NaN	ANXA2,HSPA5,HSPA8,PSMA8
Cholecystokinin/Gastrin-mediated Signaling	1.13E00	4.2E-02	NaN	RAC1,RAC2,RAC3,RAP1A,RAP1B
Ethanol Degradation IV	1.13E00	8.33E-02	NaN	ALDH9A1,CAT
Aryl Hydrocarbon Receptor Signaling	1.1E00	3.77E-02	NaN	ALDH9A1,CTSD,GSTP1,HSP90AB1,HSP90B1,HSPB1
eNOS Signaling	1.1E00	3.77E-02	NaN	CALM1 (includes others),HSP90AB1,HSP90B1,HSPA5,HSPA8,KNG1
Xenobiotic Metabolism AHR Signaling Pathway	1.09E00	4.6E-02	NaN	ALDH9A1,GSTP1,HSP90AB1,HSP90B1
Pulmonary Healing Signaling Pathway	1.09E00	3.52E-02	NaN	CDH1,CFL1,CFL2,RAC1,RAP1A,RAP1B,THBS1
PI3K/AKT Signaling	1.09E00	3.52E-02	NaN	HSP90AB1,HSP90B1,PPP2R1A,RAP1A,RAP1B,YWHAH,YWHAZ
Creatine-phosphate Biosynthesis	1.04E00	2E-01	NaN	CKB
Pentose Phosphate Pathway (Oxidative Branch)	1.04E00	2E-01	NaN	PGD
CMP-N-acetylneuraminate Biosynthesis I (Eukaryotes)	1.04E00	2E-01	NaN	NAGK
2-oxobutanoate Degradation I	1.04E00	2E-01	NaN	DLD
IL-6 Signaling	1.03E00	3.91E-02	NaN	A2M,CRP,HSPB1,RAP1A,RAP1B
Tryptophan Degradation III (Eukaryotic)	1.02E00	7.14E-02	NaN	HSD17B4,TUBA8
Hepatic Fibrosis Signaling Pathway	1.01E00	2.86E-02	NaN	ACTA2,AGT,CALM1 (includes others),RAC1,RAC2,RAC3,RAP1A,RAP1B,SPP1,TF,TIMP1,TTN
CXCR4 Signaling	1E00	3.55E-02	NaN	GNB4,RAC1,RAC2,RAC3,RAP1A,RAP1B
Androgen Signaling	1E00	3.55E-02	NaN	CALM1 (includes others),CALR,DNAJB1,GNB4,H3-3A/H3-3B,H3-4
Thrombin Signaling	9.79E-01	3.3E-02	NaN	F2,GNB4,RAC1,RAC2,RAC3,RAP1A,RAP1B
Gα12/13 Signaling	9.75E-01	3.76E-02	NaN	CDH1,CDH2,F2,RAP1A,RAP1B
Arginine Biosynthesis IV	9.71E-01	1.67E-01	NaN	GLUD1
Glycerol Degradation I	9.71E-01	1.67E-01	NaN	GPD2
Glycine Cleavage Complex	9.71E-01	1.67E-01	NaN	DLD
Aspartate Degradation II	9.71E-01	1.67E-01	NaN	GOT2
GDP-mannose Biosynthesis	9.71E-01	1.67E-01	NaN	GPI
Senescence Pathway	9.63E-01	3.03E-02	NaN	CALM1 (includes others),CAPN1,CAPNS1,CAT,DLD,PPP2R1A,RAP1A,RAP1B,SAA1
Role of PKR in Interferon Induction and Antiviral Response	9.47E-01	3.68E-02	NaN	CYCS,HSP90AB1,HSP90B1,HSPA5,HSPA8
Erythropoietin Signaling Pathway	9.32E-01	3.39E-02	NaN	MACROH2A2,RAC1,RAC2,RAC3,RAP1A,RAP1B
Cardiac Hypertrophy Signaling	9.28E-01	3.08E-02	NaN	CALM1 (includes others),GNB4,HSPB1,RAC1,RAC2,RAC3,RAP1A,RAP1B
Thioredoxin Pathway	9.07E-01	1.43E-01	NaN	TXN
Acetyl-CoA Biosynthesis I (Pyruvate Dehydrogenase Complex)	9.07E-01	1.43E-01	NaN	DLD
Circadian Rhythm Signaling	8.89E-01	3.01E-02	NaN	GNB4,H3-3A/H3-3B,H3-4,KLK1,PTGDS,RAP1A,RAP1B,RORC
PI3K Signaling in B Lymphocytes	8.79E-01	3.5E-02	NaN	C3,CALM1 (includes others),RAC1,RAP1A,RAP1B
Insulin Secretion Signaling Pathway	8.63E-01	2.96E-02	NaN	CPE,DLD,EIF4A1,EIF4A2,NAPA,RAP1A,RAP1B,STX1B
Pyrimidine Ribonucleotides Interconversion	8.54E-01	5.71E-02	NaN	NME1,NME2
IL-17 Signaling	8.51E-01	3.21E-02	NaN	HSP90AB1,HSP90B1,MUC5AC,MUC5B,RAP1A,RAP1B
Superoxide Radicals Degradation	8.51E-01	1.25E-01	NaN	CAT
PPAR Signaling	8.48E-01	3.74E-02	NaN	HSP90AB1,HSP90B1,RAP1A,RAP1B
Estrogen Receptor Signaling	8.42E-01	2.71E-02	NaN	AGT,ATP5F1B,CFL1,CFL2,GNB4,HSP90AB1,HSP90B1,NDUFB4,RAP1A,RAP1B,UQCRFS1
α-Adrenergic Signaling	8.36E-01	3.7E-02	NaN	CALM1 (includes others),GNB4,RAP1A,RAP1B
Netrin Signaling	8.15E-01	4.17E-02	NaN	RAC1,RAC2,RAC3
Pyrimidine Ribonucleotides De Novo Biosynthesis	8.15E-01	5.41E-02	NaN	NME1,NME2
Glutathione-mediated Detoxification	8.15E-01	5.41E-02	NaN	GGH,GSTP1
Opioid Signaling Pathway	8.12E-01	2.88E-02	NaN	CALM1 (includes others),CLTCL1,GNB4,RAC1,RAC2,RAC3,RAP1A,RAP1B
Oxytocin Signaling Pathway	8.07E-01	2.87E-02	NaN	CALM1 (includes others),EEF2,GNB4,HSPB1,MYH14,PLA2G2A,RAP1A,RAP1B
Communication between Innate and Adaptive Immune Cells	8.04E-01	2.37E-02	NaN	IGHA1,IGHA2,IGHG1,IGHG2,IGHG3,IGHG4,IGHV1-2,IGHV1-45,IGHV1-69,IGHV1-69-2,IGHV1-69D,IGHV4-4,IGHV5-51,IGKC,IGKJ4,IGKV3D-20,IGLV1-44,IGLV1-47,IGLV3-12,IGLV3-9,IGLV6-57,IGLV8-61
Hepatic Fibrosis / Hepatic Stellate Cell Activation	7.99E-01	3.09E-02	NaN	A2M,ACTA2,AGT,COL9A2,MYH14,TIMP1
Docosahexaenoic Acid (DHA) Signaling	7.99E-01	5.26E-02	NaN	CYCS,SERPINF1
Inhibition of Matrix Metalloproteases	7.8E-01	5.13E-02	NaN	A2M,TIMP1
Antigen Presentation Pathway	7.8E-01	5.13E-02	NaN	CALR,CANX
CDK5 Signaling	7.77E-01	3.51E-02	NaN	CAPN1,PPP2R1A,RAP1A,RAP1B
GDNF Family Ligand-Receptor Interactions	7.67E-01	3.95E-02	NaN	RAC1,RAP1A,RAP1B
Adrenomedullin signaling pathway	7.64E-01	3.02E-02	NaN	C3,CALM1 (includes others),CFH,RAP1A,RAP1B,TTN
Prostanoid Biosynthesis	7.62E-01	1E-01	NaN	PTGDS
Calcium Transport I	7.62E-01	1E-01	NaN	ANXA5
Bladder Cancer Signaling	7.59E-01	3.45E-02	NaN	CDH1,RAP1A,RAP1B,THBS1
Antiproliferative Role of Somatostatin Receptor 2	7.54E-01	3.9E-02	NaN	GNB4,RAP1A,RAP1B
Xenobiotic Metabolism Signaling	7.45E-01	2.76E-02	NaN	ALDH9A1,CAT,GSTP1,HSP90AB1,HSP90B1,PPP2R1A,RAP1A,RAP1B
p38 MAPK Signaling	7.4E-01	3.39E-02	NaN	H3-3A/H3-3B,H3-4,HSPB1,PLA2G2A
IL-3 Signaling	7.33E-01	3.8E-02	NaN	RAC1,RAP1A,RAP1B
Thyroid Cancer Signaling	7.33E-01	3.8E-02	NaN	CDH1,RAP1A,RAP1B
Nitric Oxide Signaling in the Cardiovascular System	7.33E-01	3.36E-02	NaN	CALM1 (includes others),HSP90AB1,HSP90B1,KNG1
Retinoate Biosynthesis I	7.3E-01	4.76E-02	NaN	AKR1C1/AKR1C2,AKR1C3
HOTAIR Regulatory Pathway	7.14E-01	3.07E-02	NaN	CDH1,H3-3A/H3-3B,H3-4,SPP1,WIF1
Renin-Angiotensin Signaling	7.06E-01	3.28E-02	NaN	AGT,RAC1,RAP1A,RAP1B
Role of MAPK Signaling in the Pathogenesis of Influenza	6.99E-01	3.66E-02	NaN	PLA2G2A,RAP1A,RAP1B
HMGB1 Signaling	6.86E-01	2.99E-02	NaN	RAC1,RAC2,RAC3,RAP1A,RAP1B
TR/RXR Activation	6.8E-01	3.57E-02	NaN	AKR1C1/AKR1C2,AKR1C3,ENO1
VEGF Family Ligand-Receptor Interactions	6.8E-01	3.57E-02	NaN	PLA2G2A,RAP1A,RAP1B
LPS-stimulated MAPK Signaling	6.7E-01	3.53E-02	NaN	RAC1,RAP1A,RAP1B
Role of OCT4 in Mammalian Embryonic Stem Cell Pluripotency	6.7E-01	4.35E-02	NaN	PHB,SPP1
HIPPO signaling	6.7E-01	3.53E-02	NaN	PPP2R1A,YWHAH,YWHAZ
PFKFB4 Signaling Pathway	6.7E-01	4.35E-02	NaN	GPI,TKT
Gαq Signaling	6.66E-01	2.94E-02	NaN	CALM1 (includes others),GNB4,RAC1,RAC2,RAC3
GP6 Signaling Pathway	6.66E-01	3.15E-02	NaN	CALM1 (includes others),COL9A2,RAC1,RAP1B
UDP-N-acetyl-D-galactosamine Biosynthesis II	6.62E-01	7.69E-02	NaN	GPI
Glioblastoma Multiforme Signaling	6.6E-01	2.92E-02	NaN	RAC1,RAC2,RAC3,RAP1A,RAP1B
Role of IL-17A in Psoriasis	6.33E-01	7.14E-02	NaN	S100A9
Phenylalanine Degradation IV (Mammalian, via Side Chain)	6.33E-01	7.14E-02	NaN	GOT2
Colanic Acid Building Blocks Biosynthesis	6.33E-01	7.14E-02	NaN	GPI
Cell Cycle: G2/M DNA Damage Checkpoint Regulation	6.18E-01	4E-02	NaN	YWHAH,YWHAZ
Telomere Extension by Telomerase	6.07E-01	6.67E-02	NaN	HNRNPA1
Colorectal Cancer Metastasis Signaling	6.06E-01	2.58E-02	NaN	CDH1,GNB4,RAC1,RAC2,RAC3,RAP1A,RAP1B
UVC-Induced MAPK Signaling	6.06E-01	3.92E-02	NaN	RAP1A,RAP1B
Amyloid Processing	6.06E-01	3.92E-02	NaN	CAPN1,CAPNS1
HER-2 Signaling in Breast Cancer	5.93E-01	2.64E-02	NaN	ARF1,ARF3,ARF4,RAP1A,RAP1B,RPS6
UVB-Induced MAPK Signaling	5.93E-01	3.85E-02	NaN	H3-3A/H3-3B,H3-4
Granzyme B Signaling	5.82E-01	6.25E-02	NaN	CYCS
Apelin Endothelial Signaling Pathway	5.64E-01	2.84E-02	NaN	CALM1 (includes others),GNB4,RAP1A,RAP1B
RAN Signaling	5.61E-01	5.88E-02	NaN	RAN
Osteoarthritis Pathway	5.58E-01	2.56E-02	NaN	ANXA2,ANXA5,CTNNA1,RAC1,S100A9,SPP1
UVA-Induced MAPK Signaling	5.54E-01	3.06E-02	NaN	CYCS,RAP1A,RAP1B
CSDE1 Signaling Pathway	5.48E-01	3.57E-02	NaN	PABPC4,RAC1
GNRH Signaling	5.44E-01	2.63E-02	NaN	CALM1 (includes others),GNB4,RAC1,RAP1A,RAP1B
Xenobiotic Metabolism CAR Signaling Pathway	5.44E-01	2.63E-02	NaN	ALDH9A1,GSTP1,HSP90AB1,HSP90B1,PPP2R1A
CNTF Signaling	5.38E-01	3.51E-02	NaN	RAP1A,RAP1B
Regulation Of The Epithelial Mesenchymal Transition By Growth Factors Pathway	5.33E-01	2.6E-02	NaN	CDH1,CDH2,RAC1,RAP1A,RAP1B
Cancer Drug Resistance By Drug Efflux	5.27E-01	3.45E-02	NaN	RAP1A,RAP1B
Xenobiotic Metabolism PXR Signaling Pathway	5.27E-01	2.59E-02	NaN	ALDH9A1,CAT,GSTP1,HSP90AB1,HSP90B1
Semaphorin Neuronal Repulsive Signaling Pathway	5.02E-01	2.65E-02	NaN	CFL1,CFL2,MICAL1,RAC1
IL-2 Signaling	4.98E-01	3.28E-02	NaN	RAP1A,RAP1B
Androgen Biosynthesis	4.84E-01	4.76E-02	NaN	AKR1C3
Histamine Degradation	4.84E-01	4.76E-02	NaN	ALDH9A1
Fatty Acid α-oxidation	4.84E-01	4.76E-02	NaN	ALDH9A1
Thrombopoietin Signaling	4.79E-01	3.17E-02	NaN	RAP1A,RAP1B
RAR Activation	4.72E-01	2.45E-02	NaN	ACTB,AKR1C1/AKR1C2,AKR1C3,RAC1,RBP3
Putrescine Degradation III	4.67E-01	4.55E-02	NaN	ALDH9A1
ERB2-ERBB3 Signaling	4.62E-01	3.08E-02	NaN	RAP1A,RAP1B
Glutamate Receptor Signaling	4.53E-01	3.03E-02	NaN	CALM1 (includes others),GNB4
Methionine Degradation I (to Homocysteine)	4.52E-01	4.35E-02	NaN	AHCY
Vitamin-C Transport	4.52E-01	4.35E-02	NaN	TXN
Role of MAPK Signaling in Promoting the Pathogenesis of Influenza	4.49E-01	2.65E-02	NaN	PLA2G2A,RAP1A,RAP1B
Inhibition of ARE-Mediated mRNA Degradation Pathway	4.46E-01	2.48E-02	NaN	PPP2R1A,PSMA8,YWHAH,YWHAZ
IL-17A Signaling in Airway Cells	4.45E-01	2.99E-02	NaN	MUC5AC,MUC5B
Superpathway of Melatonin Degradation	4.45E-01	2.99E-02	NaN	B4GAT1,MPO
Tumoricidal Function of Hepatic Natural Killer Cells	4.38E-01	4.17E-02	NaN	CYCS
ERBB4 Signaling	4.37E-01	2.94E-02	NaN	RAP1A,RAP1B
Role of JAK1 and JAK3 in γc Cytokine Signaling	4.29E-01	2.9E-02	NaN	RAP1A,RAP1B
Cysteine Biosynthesis III (mammalia)	4.24E-01	4E-02	NaN	AHCY
MSP-RON Signaling In Macrophages Pathway	4.24E-01	2.56E-02	NaN	KLK1,RAP1A,RAP1B
Neuroinflammation Signaling Pathway	4.21E-01	2.22E-02	NaN	CRP,KLK1,PLA2G2A,RAC1,RAC2,RAC3,SNCA
GM-CSF Signaling	4.21E-01	2.86E-02	NaN	RAP1A,RAP1B
NGF Signaling	4.18E-01	2.54E-02	NaN	RAC1,RAP1A,RAP1B
Serotonin Degradation	4.13E-01	2.82E-02	NaN	ALDH9A1,B4GAT1
Apelin Liver Signaling Pathway	4.1E-01	3.85E-02	NaN	AGT
Melatonin Signaling	4.07E-01	2.78E-02	NaN	CALM1 (includes others),RORC
Sphingosine-1-phosphate Signaling	4.07E-01	2.5E-02	NaN	RAC1,RAC2,RAC3
Phospholipase C Signaling	4.05E-01	2.07E-02	NaN	AHNAK,CALM1 (includes others),GNB4,IGHG1,IGHG2,IGHG3,IGHG4,IGKC,PLA2G2A,RAC1,RAC2,RAC3,RAP1A,RAP1B
Tryptophan Degradation X (Mammalian, via Tryptamine)	3.97E-01	3.7E-02	NaN	ALDH9A1
Pregnenolone Biosynthesis	3.97E-01	3.7E-02	NaN	MICAL1
Role of Osteoblasts, Osteoclasts and Chondrocytes in Rheumatoid Arthritis	3.86E-01	2.23E-02	NaN	CALM1 (includes others),DKK3,GSN,SPP1,WIF1
Glioma Signaling	3.85E-01	2.42E-02	NaN	CALM1 (includes others),RAP1A,RAP1B
Histidine Degradation VI	3.85E-01	3.57E-02	NaN	MICAL1
Neurotrophin/TRK Signaling	3.78E-01	2.63E-02	NaN	RAP1A,RAP1B
Role of p14/p19ARF in Tumor Suppression	3.74E-01	3.45E-02	NaN	RAC1
Angiopoietin Signaling	3.72E-01	2.6E-02	NaN	RAP1A,RAP1B
VDR/RXR Activation	3.65E-01	2.56E-02	NaN	IGFBP6,SPP1
NF-κB Activation by Viruses	3.65E-01	2.56E-02	NaN	RAP1A,RAP1B
Ubiquinol-10 Biosynthesis (Eukaryotic)	3.63E-01	3.33E-02	NaN	MICAL1
Tumor Microenvironment Pathway	3.63E-01	2.23E-02	NaN	RAC1,RAP1A,RAP1B,SPP1
Synaptic Long Term Potentiation	3.6E-01	2.33E-02	NaN	CALM1 (includes others),RAP1A,RAP1B
G Beta Gamma Signaling	3.6E-01	2.33E-02	NaN	GNB4,RAP1A,RAP1B
FLT3 Signaling in Hematopoietic Progenitor Cells	3.53E-01	2.5E-02	NaN	RAP1A,RAP1B
P2Y Purigenic Receptor Signaling Pathway	3.5E-01	2.29E-02	NaN	GNB4,RAP1A,RAP1B
HGF Signaling	3.45E-01	2.27E-02	NaN	RAC1,RAP1A,RAP1B
Dopamine Degradation	3.42E-01	3.12E-02	NaN	ALDH9A1
JAK/STAT Signaling	3.4E-01	2.44E-02	NaN	RAP1A,RAP1B
Molecular Mechanisms of Cancer	3.35E-01	2.01E-02	NaN	CDH1,CTNNA1,CYCS,GNB4,RAC1,RAC2,RAC3,RAP1A,RAP1B
STAT3 Pathway	3.32E-01	2.22E-02	NaN	RAC1,RAP1A,RAP1B
Inhibition of Angiogenesis by TSP1	3.23E-01	2.94E-02	NaN	THBS1
Ethanol Degradation II	3.23E-01	2.94E-02	NaN	ALDH9A1
FcγRIIB Signaling in B Lymphocytes	3.22E-01	2.35E-02	NaN	RAP1A,RAP1B
AMPK Signaling	3.21E-01	2.07E-02	NaN	ACTB,EEF2,GNB4,PPP2R1A,RAB7A
Prolactin Signaling	3.17E-01	2.33E-02	NaN	RAP1A,RAP1B
PDGF Signaling	3.17E-01	2.33E-02	NaN	RAP1A,RAP1B
DNA Methylation and Transcriptional Repression Signaling	3.14E-01	2.86E-02	NaN	H3-3A/H3-3B
Iron homeostasis signaling pathway	3.13E-01	2.16E-02	NaN	CP,HPX,TF
BMP signaling pathway	3.12E-01	2.3E-02	NaN	RAP1A,RAP1B
Gαi Signaling	3.1E-01	2.14E-02	NaN	GNB4,RAP1A,RAP1B
MIF-mediated Glucocorticoid Regulation	3.05E-01	2.78E-02	NaN	PLA2G2A
Synaptic Long Term Depression	3.02E-01	2.05E-02	NaN	PLA2G2A,PPP2R1A,RAP1A,RAP1B
Regulation of the Epithelial-Mesenchymal Transition Pathway	3.02E-01	2.05E-02	NaN	CDH1,CDH2,RAP1A,RAP1B
Systemic Lupus Erythematosus Signaling	2.99E-01	1.93E-02	NaN	C8B,C9,IGHG1,IGHG2,IGHG3,IGHG4,IGKC,KLK1,KNG1,RAP1A,RAP1B,SNRPD3
Cell Cycle Regulation by BTG Family Proteins	2.98E-01	2.7E-02	NaN	PPP2R1A
TWEAK Signaling	2.98E-01	2.7E-02	NaN	CYCS
Noradrenaline and Adrenaline Degradation	2.98E-01	2.7E-02	NaN	ALDH9A1
Xenobiotic Metabolism General Signaling Pathway	2.98E-01	2.1E-02	NaN	GSTP1,RAP1A,RAP1B
Acute Myeloid Leukemia Signaling	2.91E-01	2.2E-02	NaN	RAP1A,RAP1B
RANK Signaling in Osteoclasts	2.91E-01	2.2E-02	NaN	CALM1 (includes others),GSN
IL-4 Signaling	2.81E-01	2.15E-02	NaN	RAP1A,RAP1B
Non-Small Cell Lung Cancer Signaling	2.77E-01	2.13E-02	NaN	RAP1A,RAP1B
ERBB Signaling	2.77E-01	2.13E-02	NaN	RAP1A,RAP1B
Corticotropin Releasing Hormone Signaling	2.74E-01	2.01E-02	NaN	CALM1 (includes others),RAP1A,RAP1B
Thyroid Hormone Metabolism II (via Conjugation and/or Degradation)	2.74E-01	2.5E-02	NaN	B4GAT1
Acetone Degradation I (to Methylglyoxal)	2.74E-01	2.5E-02	NaN	PTGR1
Melanocyte Development and Pigmentation Signaling	2.68E-01	2.08E-02	NaN	RAP1A,RAP1B
TGF-β Signaling	2.68E-01	2.08E-02	NaN	RAP1A,RAP1B
ATM Signaling	2.63E-01	2.06E-02	NaN	H2AX,PPP2R1A
Salvage Pathways of Pyrimidine Ribonucleotides	2.59E-01	2.04E-02	NaN	NME1,NME2
Relaxin Signaling	2.53E-01	1.94E-02	NaN	GNB4,RAP1A,RAP1B
MIF Regulation of Innate Immunity	2.47E-01	2.27E-02	NaN	PLA2G2A
G Protein Signaling Mediated by Tubby	2.47E-01	2.27E-02	NaN	GNB4
B Cell Development	2.47E-01	2.27E-02	NaN	IGKC
Retinol Biosynthesis	2.35E-01	2.17E-02	NaN	AKR1C3
IL-23 Signaling Pathway	2.35E-01	2.17E-02	NaN	RORC
Mouse Embryonic Stem Cell Pluripotency	2.34E-01	1.92E-02	NaN	RAP1A,RAP1B
iNOS Signaling	2.29E-01	2.13E-02	NaN	CALM1 (includes others)
nNOS Signaling in Skeletal Muscle Cells	2.23E-01	2.08E-02	NaN	CALM1 (includes others)
Apelin Muscle Signaling Pathway	2.23E-01	2.08E-02	NaN	GNB4
Spliceosomal Cycle	2.18E-01	2.04E-02	NaN	HSPA8
MYC Mediated Apoptosis Signaling	2.13E-01	2E-02	NaN	CYCS
FAT10 Cancer Signaling Pathway	2.13E-01	2E-02	NaN	EEF1A1
TNFR1 Signaling	2.03E-01	1.92E-02	NaN	CYCS
Neurovascular Coupling Signaling Pathway	-0E00	1.33E-02	NaN	CALM1 (includes others),KNG1,PLA2G2A
LPS/IL-1 Mediated Inhibition of RXR Function	-0E00	1.57E-02	NaN	ALDH9A1,APOE,CAT,GSTP1
p53 Signaling	-0E00	1.02E-02	NaN	THBS1
Role of BRCA1 in DNA Damage Response	-0E00	1.25E-02	NaN	ACTB
Activation of IRF by Cytosolic Pattern Recognition Receptors	-0E00	1.54E-02	NaN	PPIB
Role of Pattern Recognition Receptors in Recognition of Bacteria and Viruses	-0E00	6.41E-03	NaN	C3
TREM1 Signaling	-0E00	1.3E-02	NaN	MPO
Role of NFAT in Regulation of the Immune Response	-0E00	6.79E-03	NaN	CALM1 (includes others),GNB4,RAP1A,RAP1B
CCR5 Signaling in Macrophages	-0E00	4.01E-03	NaN	CALM1 (includes others),GNB4
Calcium-induced T Lymphocyte Apoptosis	-0E00	2.17E-03	NaN	CALM1 (includes others)
Cytotoxic T Lymphocyte-mediated Apoptosis of Target Cells	-0E00	2.35E-03	NaN	CYCS
CD27 Signaling in Lymphocytes	-0E00	1.75E-02	NaN	CYCS
Lymphotoxin β Receptor Signaling	-0E00	1.82E-02	NaN	CYCS
CTLA4 Signaling in Cytotoxic T Lymphocytes	-0E00	4.18E-03	NaN	CLTCL1,PPP2R1A
T Helper Cell Differentiation	-0E00	2.12E-03	NaN	RORC
CD28 Signaling in T Helper Cells	-0E00	5.8E-03	NaN	ARPC3,CALM1 (includes others),RAC1
Dendritic Cell Maturation	-0E00	8.47E-03	NaN	IGHG1,IGHG2,IGHG3,IGHG4,IGKC
Endothelin-1 Signaling	-0E00	1.56E-02	NaN	PLA2G2A,RAP1A,RAP1B
ICOS-ICOSL Signaling in T Helper Cells	-0E00	3.94E-03	NaN	CALM1 (includes others),RAC1
Lipid Antigen Presentation by CD1	-0E00	4.81E-03	NaN	CALR,CANX
Role of CHK Proteins in Cell Cycle Checkpoint Control	-0E00	1.75E-02	NaN	PPP2R1A
Human Embryonic Stem Cell Pluripotency	-0E00	6.02E-03	NaN	GNB4
Role of NANOG in Mammalian Embryonic Stem Cell Pluripotency	-0E00	1.67E-02	NaN	RAP1A,RAP1B
Growth Hormone Signaling	-0E00	1.41E-02	NaN	A2M
CREB Signaling in Neurons	-0E00	6.62E-03	NaN	CALM1 (includes others),GNB4,RAP1A,RAP1B
Type I Diabetes Mellitus Signaling	-0E00	5.89E-03	NaN	CPE,CYCS,HSPD1
Small Cell Lung Cancer Signaling	-0E00	1.04E-02	NaN	CYCS
Allograft Rejection Signaling	-0E00	1.03E-02	NaN	IGHG1,IGHG2,IGHG3,IGHG4,IGKC
Autoimmune Thyroid Disease Signaling	-0E00	1.1E-02	NaN	IGHG1,IGHG2,IGHG3,IGHG4,IGKC
Type II Diabetes Mellitus Signaling	-0E00	6.54E-03	NaN	PKM
Chronic Myeloid Leukemia Signaling	-0E00	1.87E-02	NaN	RAP1A,RAP1B
Pancreatic Adenocarcinoma Signaling	-0E00	7.94E-03	NaN	RAC1
CDC42 Signaling	-0E00	6.96E-03	NaN	ARPC3,CFL1,CFL2,IQGAP1
Retinoic acid Mediated Apoptosis Signaling	-0E00	1.67E-02	NaN	CYCS
Ovarian Cancer Signaling	-0E00	1.27E-02	NaN	RAP1A,RAP1B
Altered T Cell and B Cell Signaling in Rheumatoid Arthritis	-0E00	4.07E-03	NaN	PRTN3,SPP1
Role of NFAT in Cardiac Hypertrophy	-0E00	1.8E-02	NaN	CALM1 (includes others),GNB4,RAP1A,RAP1B
IL-1 Signaling	-0E00	1.04E-02	NaN	GNB4
Regulation of IL-2 Expression in Activated and Anergic T Lymphocytes	-0E00	1.08E-02	NaN	CALM1 (includes others),PABPC4,RAC1,RAP1A,RAP1B
NUR77 Signaling in T Lymphocytes	-0E00	3.91E-03	NaN	CALM1 (includes others),CYCS
PKCθ Signaling in T Lymphocytes	-0E00	8.96E-03	NaN	RAC1,RAC2,RAC3,RAP1A,RAP1B
Antiproliferative Role of TOB in T Cell Signaling	-0E00	2.35E-03	NaN	PABPC4
Cyclins and Cell Cycle Regulation	-0E00	1.19E-02	NaN	PPP2R1A
Dopamine-DARPP32 Feedback in cAMP Signaling	-0E00	1.1E-02	NaN	CALM1 (includes others),PPP2R1A
Hematopoiesis from Pluripotent Stem Cells	-0E00	1.36E-02	NaN	IGHA1,IGHG1,IGHG2,IGHG3,IGHG4,IGKC
Transcriptional Regulatory Network in Embryonic Stem Cells	-0E00	1.85E-02	NaN	H3-3A/H3-3B
Nicotine Degradation III	-0E00	1.72E-02	NaN	B4GAT1
D-myo-inositol-5-phosphate Metabolism	-0E00	5.13E-03	NaN	PPP2R1A
Melatonin Degradation I	-0E00	1.61E-02	NaN	B4GAT1
Phospholipases	-0E00	1.49E-02	NaN	PLA2G2A
D-myo-inositol (1,4,5,6)-Tetrakisphosphate Biosynthesis	-0E00	5.59E-03	NaN	PPP2R1A
Nicotine Degradation II	-0E00	1.52E-02	NaN	B4GAT1
Superpathway of Inositol Phosphate Compounds	-0E00	4.27E-03	NaN	PPP2R1A
D-myo-inositol (3,4,5,6)-tetrakisphosphate Biosynthesis	-0E00	5.59E-03	NaN	PPP2R1A
3-phosphoinositide Degradation	-0E00	5.24E-03	NaN	PPP2R1A
3-phosphoinositide Biosynthesis	-0E00	4.88E-03	NaN	PPP2R1A
Stearate Biosynthesis I (Animals)	-0E00	1.59E-02	NaN	PTGR1
Oxidative Ethanol Degradation III	-0E00	1.79E-02	NaN	ALDH9A1
Antioxidant Action of Vitamin C	-0E00	1.79E-02	NaN	PLA2G2A,TXN
Gαs Signaling	-0E00	1.63E-02	NaN	GNB4,RAP1A
Granulocyte Adhesion and Diapedesis	-0E00	1.59E-02	NaN	EZR,MSN,RDX
Sperm Motility	-0E00	1.18E-02	NaN	CALM1 (includes others),GNB4,PLA2G2A
TEC Kinase Signaling	-0E00	1.73E-02	NaN	ACTA1,ACTA2,ACTB,ACTC1,ACTG1,ACTG2,GNB4,RAC1,RAC2,RAC3
PCP (Planar Cell Polarity) Pathway	-0E00	1.67E-02	NaN	RAC1
SAPK/JNK Signaling	-0E00	1.2E-02	NaN	GNB4,RAC1,RAC2,RAC3,RAP1A,RAP1B
Cardiac β-adrenergic Signaling	-0E00	1.12E-02	NaN	GNB4,PPP2R1A
FGF Signaling	-0E00	1.19E-02	NaN	RAC1
Insulin Receptor Signaling	-0E00	1.43E-02	NaN	RAP1A,RAP1B
Phototransduction Pathway	-0E00	1.85E-02	NaN	GUCA1B
Dopamine Receptor Signaling	-0E00	1.27E-02	NaN	PPP2R1A
cAMP-mediated signaling	-0E00	8.58E-03	NaN	CALM1 (includes others),RAP1A
NF-κB Signaling	-0E00	3.51E-03	NaN	RAP1A,RAP1B
T Cell Receptor Signaling	-0E00	6.51E-03	NaN	CALM1 (includes others),RAC1,RAP1A,RAP1B
G-Protein Coupled Receptor Signaling	-0E00	1.14E-02	NaN	CALM1 (includes others),GNB4,RAC1,RAC2,RAC3,RAP1A,RAP1B,TTN
Autophagy	-0E00	1.41E-02	NaN	CALM1 (includes others),PPP2R1A,RAB7A
IL-7 Signaling Pathway	-0E00	1.28E-02	NaN	IGHG1
Th17 Activation Pathway	-0E00	6.2E-03	NaN	HSP90AB1,HSP90B1,RORC
NER (Nucleotide Excision Repair, Enhanced Pathway)	-0E00	9.71E-03	NaN	H3-3A/H3-3B
Endocannabinoid Neuronal Synapse Pathway	-0E00	6.71E-03	NaN	GNB4
Endocannabinoid Cancer Inhibition Pathway	-0E00	6.9E-03	NaN	CDH1
Apelin Cardiomyocyte Signaling Pathway	-0E00	1.01E-02	NaN	CAT
Cardiac Hypertrophy Signaling (Enhanced)	-0E00	1.29E-02	NaN	AGT,CALM1 (includes others),GNB4,HSPB1,RAP1A,RAP1B,RPS6
FAT10 Signaling Pathway	-0E00	1.79E-02	NaN	PSMA8
T Cell Exhaustion Signaling Pathway	-0E00	5.3E-03	NaN	PPP2R1A,RAP1A,RAP1B
Systemic Lupus Erythematosus In T Cell Signaling Pathway	-0E00	1.56E-02	NaN	EZR,MSN,PPP2R1A,RAC1,RAC2,RAC3,RAP1A,RAP1B,RDX,RORC
White Adipose Tissue Browning Pathway	-0E00	7.35E-03	NaN	LDHA
Regulation Of The Epithelial Mesenchymal Transition In Development Pathway	-0E00	1.15E-02	NaN	CDH1
Role of MAPK Signaling in Inhibiting the Pathogenesis of Influenza	-0E00	1.3E-02	NaN	PLA2G2A
